# NudC moonlights in ribosome biogenesis and homeostasis in *Drosophila melanogaster* polyploid cells

**DOI:** 10.1101/2025.09.14.675990

**Authors:** Duoduo Shi, Yuko Shimada-Niwa, Naoki Okamoto, Akira Nakamura, Yuya Ohhara, Wei Sun, Ryusuke Niwa

## Abstract

Ribosomes, the cellular machinery responsible for protein synthesis, are fundamental across all kingdoms of life. Disruption in ribosome biogenesis (RiBi) can cause severe ribosomopathies, underscoring the critical need for precise regulatory mechanisms governing RiBi. In this study, we identified the gene *NudC* (*nuclear distribution C, dynein complex regulator*), a previously unrecognized regulator of RiBi in polyploid cells of *Drosophila melanogaster* larvae. RNAi-mediated depletion of *NudC* in polyploid salivary gland cells led to a significant reduction in ribosome abundance, accompanied by the loss of ribosome-binding sites on rough endoplasmic reticulum and impaired translation. These defects are linked to decreased levels of nucleolar ribosomal RNA. Notably, *NudC* knockdown also triggered a homeostatic response, characterized by increased transcription and translation of both ribosome biogenesis factors (RBFs) and ribosomal proteins. This response parallels that seen in RBF-deficient cells, suggesting that NudC and RBFs cooperate to maintain RiBi homeostasis. Meanwhile, *NudC*-deficient cells exhibited chromosome abnormalities, activated JNK signaling, and underwent autophagy, closely resembling the defects observed upon loss of RBFs. Finally, our findings suggest that the role of NudC in RiBi is independent of its established function in dynein regulation, indicating the moonlighting role in RiBi played by this gene. Together, these results uncover a new, fundamental function for NudC in maintaining RiBi and homeostasis in polyploid cells, with broader implications for understanding conserved mechanisms of NudC function and RiBi across species.
