## Supplemental Table S1 for "NudC moonlights in ribosome biogenesis and homeostasis in *Drosophila melanogaster* polyploid cells"

### Sheet: Sheet1
Gene symbol	Flybase ID	CGnumber	Phenotype in genome-wide RNAi screen	Stock ID of RNAi line	Resource*	Phenotype	Morphological defects	Re-evaluation of chromosomal structures (this study)
Noa36	FBgn0026400	CG10009	L3 arrest	19485	VDRC	L1/L2 arrest	A	"Blob" chromosomal structure
GlnRS	FBgn0027090	CG10506	L3 arrest	101761	VDRC	L3 arrest	A	"Blob" chromosomal structure
Rbm13	FBgn0030067	CG10648	L3 arrest	51699	VDRC	L3 arrest	A	"Blob" chromosomal structure
l(2)k09022	FBgn0086451	CG10805	L3 arrest	17000	VDRC	L3 arrest	D	"Blob" chromosomal structure
CG10903	FBgn0037543	CG10903	L3 arrest	10903R-1	NIG	L3 arrest	A	"Blob" chromosomal structure
Der-1	FBgn0267972	CG10908	L3 arrest	10908R-1	NIG	L3 arrest	A	Subtle alteration of chromosomal structure
COX5B	FBgn0031830	CG11015	L3 arrest	11015R-3	NIG	L3 arrest	A	Subtle alteration of chromosomal structure
CG11030	FBgn0031736	CG11030	L3 arrest	11030R-3	NIG	L3 arrest	A	Subtle alteration of chromosomal structure
SRm160	FBgn0036340	CG11274	L3 arrest	11274R-1	NIG	L3 arrest	A	Subtle alteration of chromosomal structure
Npc2g	FBgn0039800	CG11314	L3 arrest	11314R-1	NIG	L3 arrest	A	Subtle alteration of chromosomal structure
CG11417	FBgn0024364	CG11417	L3 arrest	11417R-3	NIG	L3 arrest	A	"Blob" chromosomal structure
CG11555	FBgn0086856	CG11555	L3 arrest	11555R-2	NIG	L3 arrest	A	Subtle alteration of chromosomal structure
RIOK1	FBgn0036187	CG11660	L3 arrest	57150	BDSC TRiP	L3 arrest	A	Subtle alteration of chromosomal structure
RIOK2	FBgn0039306	CG11859	L3 arrest	11859R-3	NIG	L3 arrest	A	Subtle alteration of chromosomal structure
Nup205	FBgn0031078	CG11943	L3 arrest	11943R-2	NIG	L3 arrest	A	Subtle alteration of chromosomal structure
l(2)05287	FBgn0284251	CG12050	L3 arrest	28592	BDSC TRiP	L3 arrest	D	"Blob" chromosomal structure
hfp	FBgn0028577	CG12085	L3 arrest	12085R-2	NIG	L1/L2 arrest	C	No obvious phenotype
CG12264	FBgn0032393	CG12264	L3 arrest	HMS00665	NIG TRiP	L1/L2 arrest	A	"Blob" chromosomal structure
CG12325	FBgn0033557	CG12325	L3 arrest	12325R-3	NIG	L3 arrest	A	Subtle alteration of chromosomal structure
CG1234	FBgn0037489	CG1234	L3 arrest	1234R-1	NIG	L3 arrest	A	"Blob" chromosomal structure
CG12379	FBgn0030676	CG12379	L3 arrest	HMJ23317	NIG TRiP	L3 arrest	C	No obvious phenotype
Nnp-1	FBgn0022069	CG12396	L3 arrest	31930	VDRC	L3 arrest	A	"Blob" chromosomal structure
Nxt1	FBgn0028411	CG12752	L3 arrest	12752R-2	NIG	L3 arrest	C	No obvious phenotype
Dbp45A	FBgn0010220	CG12759	L3 arrest	12759R-4	NIG	L3 arrest	A	Subtle alteration of chromosomal structure
Su(var)2-HP2	FBgn0026427	CG12864	L3 arrest	12864R-2	NIG	L3 arrest	A	"Blob" chromosomal structure
CG12975	FBgn0037061	CG12975	L3 arrest	12975R-2	NIG	L3 arrest	A	"Blob" chromosomal structure
CG13096	FBgn0032050	CG13096	L3 arrest	HMS00206	NIG TRiP	L3 arrest	A	"Blob" chromosomal structure
CG13097	FBgn0032051	CG13097	L3 arrest	13097R-3	NIG	L3 arrest	A	Subtle alteration of chromosomal structure
CG13773	FBgn0042092	CG13773	L3 arrest	13773R-1	NIG	L3 arrest	A	Subtle alteration of chromosomal structure
RpLP0-like	FBgn0033485	CG1381	L3 arrest	33730	BDSC TRiP	L3 arrest	A	"Blob" chromosomal structure
CG14230	FBgn0031062	CG14230	L3 arrest	14230R-1	NIG	L3 arrest	A	Subtle alteration of chromosomal structure
COX6B	FBgn0031066	CG14235	L3 arrest	26848	VDRC	L1/L2/L3 arrest	A	Subtle alteration of chromosomal structure
abs	FBgn0015331	CG14637	L3 arrest	14637R-2	NIG	L3 arrest	A	Subtle alteration of chromosomal structure
Vps26	FBgn0014411	CG14804	L3 arrest	14804R-4	NIG	L3 arrest	A	"Blob" chromosomal structure
CG14805	FBgn0023514	CG14805	L3 arrest	14805R-1	NIG	L3 arrest	A	Subtle alteration of chromosomal structure
CG15019	FBgn0035541	CG15019	L3 arrest	15019R-1	NIG	L3 arrest	A	Subtle alteration of chromosomal structure
ms(2)34Fe	FBgn0261529	CG15287	L3 arrest	15287R-1	NIG	L3 arrest	A	"Blob" chromosomal structure
Ski6	FBgn0032487	CG15481	L3 arrest	15481R-4	NIG	L3 arrest	A	Subtle alteration of chromosomal structure
wisp	FBgn0260780	CG15737	L3 arrest	19584	VDRC	L3 arrest	A	Subtle alteration of chromosomal structure
CG1575	FBgn0029999	CG1575	L3 arrest	19153	VDRC	L3 arrest	A	"Blob" chromosomal structure
CG1603	FBgn0033185	CG1603	L3 arrest	1603R-1	NIG	L3 arrest	C	No obvious phenotype
Hlc	FBgn0001565	CG1666	L3 arrest	1666R-2	NIG	L1/L2 arrest	A	"Blob" chromosomal structure
CG16885	FBgn0032538	CG16885	L1/L2/L3 arrest	16885R-7	NIG	L3 arrest	A	"Blob" chromosomal structure
Sf3a1	FBgn0266917	CG16941	L3 arrest	HMS00157	NIG TRiP	L3 arrest	A	Subtle alteration of chromosomal structure
CG1703	FBgn0030321	CG1703	L3 arrest	1703R-1	NIG	L3 arrest	A	Subtle alteration of chromosomal structure
CG17083	FBgn0039070	CG17083	L1/L2/L3 arrest	17083R-2	NIG	L3 arrest	A	Subtle alteration of chromosomal structure
mRpL39	FBgn0036462	CG17166	L3 arrest	17166R-2	NIG	L3 arrest	C	No obvious phenotype
eIF6	FBgn0034915	CG17611	L3 arrest	17611R-1	NIG	L3 arrest	A	"Blob" chromosomal structure
CG17646	FBgn0264494	CG17646	L3 arrest	17646R-2	NIG	L3 arrest	A	Subtle alteration of chromosomal structure
CG17683	FBgn0262115	CG17683	L3 arrest	19180	VDRC	L3 arrest	A	Subtle alteration of chromosomal structure
CG1785	FBgn0030061	CG1785	L3 arrest	52467	VDRC	L3 arrest	C	Subtle alteration of chromosomal structure
CG1789	FBgn0030063	CG1789	L3 arrest	HMJ21192	NIG TRiP	L3 arrest	A	Subtle alteration of chromosomal structure
CDK2AP1	FBgn0030269	CG18292	L3 arrest	18292R-2	NIG	L3 arrest	A	Subtle alteration of chromosomal structure
SmE	FBgn0261790	CG18591	L3 arrest	HMS00074	NIG TRiP	L3 arrest	A	Subtle alteration of chromosomal structure
eEF1alpha2	FBgn0000557	CG1873	L3 arrest	1873R-4	NIG	L3 arrest	A	Subtle alteration of chromosomal structure
CG1965	FBgn0037466	CG1965	L3 arrest	1965R-2	NIG	L1/L2/L3 arrest	C	No obvious phenotype
Rs1	FBgn0021995	CG2173	L3 arrest	2173R-2	NIG	L3 arrest	A	"Blob" chromosomal structure
CG2260	FBgn0030000	CG2260	L3 arrest	2260R-1	NIG	L3 arrest	A	"Blob" chromosomal structure
CG2685	FBgn0024998	CG2685	L3 arrest	2685R-7	NIG	L3 arrest	A	"Blob" chromosomal structure
CG2691	FBgn0030504	CG2691	L3 arrest	2691R-2	NIG	L3 arrest	A	"Blob" chromosomal structure
Nle	FBgn0021874	CG2863	L3 arrest	HMJ23844	NIG TRiP	L3 arrest	A	"Blob" chromosomal structure
CG2875	FBgn0029672	CG2875	L3 arrest	2875R-3	NIG	L3 arrest	A	Subtle alteration of chromosomal structure
GAA1	FBgn0029818	CG3033	L3 arrest	3033R-3	NIG	L3 arrest	A	Subtle alteration of chromosomal structure
Prp38	FBgn0050342	CG30342	L3 arrest	21136	VDRC	L3 arrest	A	Subtle alteration of chromosomal structure
CG30349	FBgn0050349	CG30349	L3 arrest	39959	VDRC	L3 arrest	A	"Blob" chromosomal structure
CG3071	FBgn0023527	CG3071	L3 arrest	3071R-2	NIG	L3 arrest	D	"Blob" chromosomal structure
CR31044	FBgn0051044	CG31044	L3 arrest	31044R-1	NIG	L3 arrest	C	No obvious phenotype
Qtzl	FBgn0051864	CG31864	L3 arrest	28079	VDRC	L3 arrest	C	No obvious phenotype
CG31917	FBgn0031668	CG31917	L3 arrest	31917R-2	NIG	L3 arrest	A	Subtle alteration of chromosomal structure
Rrp40	FBgn0260648	CG31938	L3 arrest	HMJ23923	NIG TRiP	L3 arrest	A	Subtle alteration of chromosomal structure
ovm	FBgn0051976	CG31976	L1/L2/L3 arrest	13367	VDRC	L3 arrest	A	Subtle alteration of chromosomal structure
CG32071	FBgn0052071	CG32071	L3 arrest	103226	VDRC	L3 arrest	A	"Blob" chromosomal structure
Taf6	FBgn0010417	CG32211	L3 arrest	32211R-7	NIG	L3 arrest	A	Subtle alteration of chromosomal structure
CG32213	FBgn0052213	CG32213	L3 arrest	110028	VDRC	L3 arrest	A	"Blob" chromosomal structure
CG32344	FBgn0052344	CG32344	L3 arrest	HMJ23354	NIG TRiP	L3 arrest	A	"Blob" chromosomal structure
CG3246	FBgn0031538	CG3246	L1/L2/L3 arrest	3246R-1	NIG	L3 arrest	A	Subtle alteration of chromosomal structure
CG3251	FBgn0031622	CG3251	L3 arrest	34574	VDRC	L3 arrest	A	Subtle alteration of chromosomal structure
RpII15	FBgn0004855	CG3284	L3 arrest	3284R-3	NIG	L3 arrest	A	Subtle alteration of chromosomal structure
CG33082	FBgn0053082	CG33082	L3 arrest	101129	VDRC	L3 arrest	A	"Blob" chromosomal structure
CG33217	FBgn0053217	CG33217	L3 arrest	HMJ22343	NIG TRiP	L3 arrest	A	"Blob" chromosomal structure
CG33476	FBgn0053476	CG33476	L3 arrest	105554	VDRC	L3 arrest	C	No obvious phenotype
CG34211	FBgn0085240	CG34211	L3 arrest	109049	VDRC	L3 arrest	A	Subtle alteration of chromosomal structure
CG34230	FBgn0085259	CG34230	L3 arrest	106903	VDRC	L3 arrest	A	Subtle alteration of chromosomal structure
bic	FBgn0000181	CG3644	L1/L2/L3 arrest	3644R-1	NIG	L3 arrest	A	Subtle alteration of chromosomal structure
CG3735	FBgn0034933	CG3735	L3 arrest	26278	VDRC	L3 arrest	A	Subtle alteration of chromosomal structure
CG3817	FBgn0038275	CG3817	L3 arrest	3817R-1	NIG	L3 arrest	A	"Blob" chromosomal structure
Tim23	FBgn0267976	CG40042	L3 arrest	106585	VDRC	L3 arrest	C	No obvious phenotype
Smr	FBgn0265523	CG4013	L3 arrest	106701	VDRC	L1/L2 arrest	C	No obvious phenotype
RpI135	FBgn0003278	CG4033	L3 arrest	37581	VDRC	L3 arrest	D	"Blob" chromosomal structure
CG4069	FBgn0036301	CG4069	L3 arrest	21783	VDRC	L1/L2 arrest	A	"Blob" chromosomal structure
Mtr4	FBgn0001986	CG4152	L3 arrest	4152R-1	NIG	L3 arrest	A	"Blob" chromosomal structure
Sas10	FBgn0029755	CG4202	L3 arrest	4202R-3	NIG	L3 arrest	A	Subtle alteration of chromosomal structure
dbe	FBgn0020305	CG4258	L3 arrest	4258R-2	NIG	L3 arrest	A	Subtle alteration of chromosomal structure
CG43244	FBgn0262889	CG43244	L3 arrest	103119	VDRC	L3 arrest	A	"Blob" chromosomal structure
CG4364	FBgn0032138	CG4364	L3 arrest	26524	VDRC	L3 arrest	A	"Blob" chromosomal structure
Surf6	FBgn0038746	CG4510	L3 arrest	4510R-2	NIG	L3 arrest	A	Subtle alteration of chromosomal structure
Bka	FBgn0010520	CG4539	L3 arrest	4539R-1	NIG	L3 arrest	A	"Blob" chromosomal structure
CG4554	FBgn0034734	CG4554	L3 arrest	HMC03176	NIG TRiP	L3 arrest	A	Subtle alteration of chromosomal structure
Srp54	FBgn0024285	CG4602	L3 arrest	4602R-2	NIG	L3 arrest	C	No obvious phenotype
CG4825	FBgn0037010	CG4825	L3 arrest	4825R-1	NIG	L3 arrest	C	No obvious phenotype
Rcp	FBgn0030801	CG4875	L3 arrest	4875R-4	NIG	L3 arrest	C	No obvious phenotype
CG4901	FBgn0032194	CG4901	L3 arrest	4901R-3	NIG	L3 arrest	A	"Blob" chromosomal structure
CG4975	FBgn0034266	CG4975	L3 arrest	4975R-1	NIG	L3 arrest	A	"Blob" chromosomal structure
l(3)72Dn	FBgn0263605	CG5018	L3 arrest	5018R-2	NIG	L3 arrest	A	"Blob" chromosomal structure
CG5033	FBgn0028744	CG5033	L3 arrest	HMS02623	NIG TRiP	L3 arrest	A	"Blob" chromosomal structure
CG5079	FBgn0039346	CG5079	L3 arrest	5079R-2	NIG	L1/L2 arrest	C	No obvious phenotype
CG5114	FBgn0036460	CG5114	L3 arrest	36616	VDRC	L3 arrest	C	No obvious phenotype
CG5380	FBgn0038951	CG5380	L3 arrest	5380R-3	NIG	L3 arrest	C	No obvious phenotype
Mlc1	FBgn0002772	CG5596	L1/L2/L3 arrest	5596R-2	NIG	L3 arrest	A	"Blob" chromosomal structure
kin17	FBgn0024887	CG5649	L3 arrest	5649R-3	NIG	L1/L2 arrest	A, C	"Blob" chromosomal structure
beta-PheRS	FBgn0039175	CG5706	L3 arrest	5706R-3	NIG	L3 arrest	A	Subtle alteration of chromosomal structure
ppan	FBgn0010770	CG5786	L3 arrest	5786R-4	NIG	L3 arrest	A	Subtle alteration of chromosomal structure
l(3)07882	FBgn0010926	CG5824	L3 arrest	5824R-1	NIG	L3 arrest	A	Subtle alteration of chromosomal structure
ATPsynG	FBgn0010612	CG6105	L3 arrest	107311	VDRC	L3 arrest	A	Subtle alteration of chromosomal structure
Roe1	FBgn0014877	CG6155	L3 arrest	6155R-3	NIG	L3 arrest	D	Subtle alteration of chromosomal structure
CG6294	FBgn0030640	CG6294	L3 arrest	6294R-1	NIG	L1/L2 arrest	A, C	"Blob" chromosomal structure
CG6356	FBgn0039178	CG6356	L1/L2/L3 arrest	28745	BDSC TRiP	L1/L2 arrest	A	"Blob" chromosomal structure
pit	FBgn0266581	CG6375	L3 arrest	27600	VDRC	L3 arrest	A	"Blob" chromosomal structure
Dis3	FBgn0039183	CG6413	L3 arrest	6413R-2	NIG	L3 arrest	A	"Blob" chromosomal structure
Ns2	FBgn0034243	CG6501	L3 arrest	6501R-3	NIG	L3 arrest	A	"Blob" chromosomal structure
CG6724	FBgn0032298	CG6724	L3 arrest	HMJ22412	NIG TRiP	L3 arrest	A	"Blob" chromosomal structure
RpL24-like	FBgn0037899	CG6764	L3 arrest	6764R-2	NIG	L1/L2 arrest	A	"Blob" chromosomal structure
CG6770	FBgn0032400	CG6770	L3 arrest	27561	BDSC TRiP	L3 arrest	A	"Blob" chromosomal structure
GlyRS	FBgn0027088	CG6778	L3 arrest	6778R-1	NIG	L1/L2 arrest	C	Subtle alteration of chromosomal structure
Prp31	FBgn0036487	CG6876	L3 arrest	6876R-1	NIG	L3 arrest	A	"Blob" chromosomal structure
CG6937	FBgn0038989	CG6937	L3 arrest	6937R-3	NIG	L3 arrest	A	"Blob" chromosomal structure
CG7006	FBgn0039233	CG7006	L1/L2/L3 arrest	7006R-2	NIG	L3 arrest	A	"Blob" chromosomal structure
CG7028	FBgn0027587	CG7028	L3 arrest	55640	BDSC TRiP	L3 arrest	A	Subtle alteration of chromosomal structure
DNApol-alpha50	FBgn0011762	CG7108	L3 arrest	7108-1R-1	NIG	L3 arrest	C	No obvious phenotype
Sirup	FBgn0031971	CG7224	L3 arrest	36437	VDRC	L3 arrest	A	"Blob" chromosomal structure
Trn	FBgn0024921	CG7398	L3 arrest	7398R-1	NIG	L3 arrest	C	No obvious phenotype
osa	FBgn0261885	CG7467	L3 arrest	7467R-3	NIG	L1/L2 arrest	C	No obvious phenotype
l(2)34Fd	FBgn0261535	CG7516	L3 arrest	7516R-1	NIG	L3 arrest	A	Subtle alteration of chromosomal structure
Obp99c	FBgn0039682	CG7584	L3 arrest	7584R-4	NIG	L3 arrest	A	Subtle alteration of chromosomal structure
Tom20	FBgn0036928	CG7654	L3 arrest	7654R-1	NIG	L3 arrest	C	No obvious phenotype
E(Pc)	FBgn0000581	CG7776	L3 arrest	7776R-2	NIG	L3 arrest	C	No obvious phenotype
l(2)k09848	FBgn0284246	CG7845	L3 arrest	7845R-2	NIG	L3 arrest	A	"Blob" chromosomal structure
wcd	FBgn0262560	CG7989	L3 arrest	7989R-1	NIG	L3 arrest	A	Subtle alteration of chromosomal structure
Non3	FBgn0038585	CG7993	L3 arrest	7993R-4	NIG	L3 arrest	A	"Blob" chromosomal structure
Mtr3	FBgn0036916	CG8025	L3 arrest	8025R-2	NIG	L3 arrest	A	Subtle alteration of chromosomal structure
CG8064	FBgn0038597	CG8064	L3 arrest	8064R-1	NIG	L3 arrest	A	Subtle alteration of chromosomal structure
CG8370	FBgn0034060	CG8370	L3 arrest	8370R-2	NIG	L3 arrest	A	Subtle alteration of chromosomal structure
Rrp42	FBgn0034065	CG8395	L3 arrest	8395R-3	NIG	L3 arrest	A	"Blob" chromosomal structure
CysRS	FBgn0027091	CG8431	L3 arrest	8431R-1	NIG	L1/L2 arrest	A	Subtle alteration of chromosomal structure
Rep	FBgn0026378	CG8432	L3 arrest	8432R-3	NIG	L3 arrest	C	No obvious phenotype
CG8545	FBgn0033741	CG8545	L3 arrest	8545R-1	NIG	L1/L2 arrest	A	Subtle alteration of chromosomal structure
CG8728	FBgn0033235	CG8728	L3 arrest	8728R-2	NIG	L3 arrest	C	No obvious phenotype
slmo	FBgn0029161	CG9131	L1/L2/L3 arrest	9131R-1	NIG	L1/L2/L3 arrest	C	Subtle alteration of chromosomal structure
eIF5	FBgn0030719	CG9177	L3 arrest	HMS00159	NIG TRiP	L3 arrest	A	"Blob" chromosomal structure
CG9246	FBgn0032925	CG9246	L3 arrest	9246R-1	NIG	L3 arrest	A	Subtle alteration of chromosomal structure
Vm34Ca	FBgn0003983	CG9271	L3 arrest	15547	VDRC	L1/L2/L3 arrest	A	Subtle alteration of chromosomal structure
CG9630	FBgn0037561	CG9630	L3 arrest	9630R-2	NIG	L3 arrest	A	"Blob" chromosomal structure
Dbp73D	FBgn0004556	CG9680	L3 arrest	9680R-2	NIG	L3 arrest	A	"Blob" chromosomal structure
nudC	FBgn0021768	CG9710	L3 arrest	9710R-1	NIG	L3 arrest	C	"Blob" chromosomal structure
hkb	FBgn0261434	CG9768	L3 arrest	9768R-2	NIG	L1/L2/L3 arrest	A, C	"Blob" chromosomal structure
CG9799	FBgn0038146	CG9799	L3 arrest	9799R-3	NIG	L3 arrest	A	"Blob" chromosomal structure
EndoB	FBgn0034433	CG9834	L1/L2/L3 arrest	9834R-3	NIG	L1/L2 arrest	A	"Blob" chromosomal structure
CG9853	FBgn0086605	CG9853	L3 arrest	9853R-2	NIG	L1/L2 arrest	C	"Blob" chromosomal structure
Fib	FBgn0003062	CG9888	L3 arrest	HMJ02126	NIG TRiP	L3 arrest	A	Subtle alteration of chromosomal structure
