## Supplemental Table S2 for "NudC moonlights in ribosome biogenesis and homeostasis in *Drosophila melanogaster* polyploid cells"

### Sheet: Sheet 1
Gene symbol	Flybase ID	CG number	GO_IDs	GO_Terms	Note [We used InterPro (Blum et al., 2025) and FlyBase (release FB2025_02) to find gene information]
Vps26	FBgn0014411	CG14804	GO:0005515; GO:0005768; GO:0006886; GO:0030111; GO:0030904; GO:0030906; GO:0038024; GO:0042147; GO:0099638	protein binding; endosome; intracellular protein transport; regulation of Wnt signaling pathway; retromer complex; retromer, cargo-selective complex; cargo receptor activity; retrograde transport, endosome to Golgi; endosome to plasma membrane protein transport
Su(var)2-HP2	FBgn0026427	CG12864	GO:0000792; GO:0000793; GO:0003677; GO:0005700; GO:0007076; GO:0031507; GO:0051276	heterochromatin; condensed chromosome; DNA binding; polytene chromosome; mitotic chromosome condensation; heterochromatin formation; chromosome organization
Sirup	FBgn0031971	CG7224	GO:0005739; GO:0008047; GO:0034553; GO:0034614; GO:0045333; GO:1904231	mitochondrion; enzyme activator activity; mitochondrial respiratory chain complex II assembly; cellular response to reactive oxygen species; cellular respiration; positive regulation of succinate dehydrogenase activity
Rs1	FBgn0021995	CG2173	GO:0003676; GO:0003724; GO:0005524; GO:0005730	nucleic acid binding; RNA helicase activity; ATP binding; nucleolus	Orthologous to human DDX27 (DEAD-box helicase 27). Human Pre-rRNA Processing Factors Identified (Tafforeau et al., 2013).
Rrp42	FBgn0034065	CG8395	GO:0000176; GO:0000177; GO:0000178; GO:0000467; GO:0005652; GO:0005737; GO:0034427; GO:0034473; GO:0034475; GO:0034476; GO:0043928; GO:0071028; GO:0071035; GO:0071038; GO:0071042	nuclear exosome (RNase complex); cytoplasmic exosome (RNase complex); exosome (RNase complex); exonucleolytic trimming to generate mature 3'-end of 5.8S rRNA from tricistronic rRNA transcript (SSU-rRNA, 5.8S rRNA, LSU-rRNA); nuclear lamina; cytoplasm; nuclear-transcribed mRNA catabolic process, exonucleolytic, 3'-5'; U1 snRNA 3'-end processing; U4 snRNA 3'-end processing; U5 snRNA 3'-end processi…
RpLP0-like	FBgn0033485	CG1381	GO:0000027; GO:0000956; GO:0002181; GO:0003735; GO:0005730; GO:0006364; GO:0006412; GO:0022625; GO:0030687; GO:0042273	ribosomal large subunit assembly; nuclear-transcribed mRNA catabolic process; cytoplasmic translation; structural constituent of ribosome; nucleolus; rRNA processing; translation; cytosolic large ribosomal subunit; preribosome, large subunit precursor; ribosomal large subunit biogenesis
RpL24-like	FBgn0037899	CG6764	GO:0002181; GO:0003735; GO:0005730; GO:0022625; GO:0042273	cytoplasmic translation; structural constituent of ribosome; nucleolus; cytosolic large ribosomal subunit; ribosomal large subunit biogenesis
RpI135	FBgn0003278	CG4033	GO:0001054; GO:0003677; GO:0003899; GO:0005634; GO:0005736; GO:0006351; GO:0006360; GO:0032549	RNA polymerase I activity; DNA binding; DNA-directed 5'-3' RNA polymerase activity; nucleus; RNA polymerase I complex; DNA-templated transcription; transcription by RNA polymerase I; ribonucleoside binding
Rbm13	FBgn0030067	CG10648	GO:0000460; GO:0000470; GO:0005730; GO:0030687	maturation of 5.8S rRNA; maturation of LSU-rRNA; nucleolus; preribosome, large subunit precursor
Prp31	FBgn0036487	CG6876	GO:0000244; GO:0000398; GO:0003723; GO:0005681; GO:0005687; GO:0043021; GO:0046540; GO:0071011; GO:0097526	spliceosomal tri-snRNP complex assembly; mRNA splicing, via spliceosome; RNA binding; spliceosomal complex; U4 snRNP; ribonucleoprotein complex binding; U4/U6 x U5 tri-snRNP complex; precatalytic spliceosome; spliceosomal tri-snRNP complex
pit	FBgn0266581	CG6375	GO:0000463; GO:0003676; GO:0003724; GO:0005524; GO:0005730	maturation of LSU-rRNA from tricistronic rRNA transcript (SSU-rRNA, 5.8S rRNA, LSU-rRNA); nucleic acid binding; RNA helicase activity; ATP binding; nucleolus
nudC	FBgn0021768	CG9710	GO:0005737; GO:0005829; GO:0006457; GO:0007097; GO:0050775; GO:0051082; GO:0051647	cytoplasm; cytosol; protein folding; nuclear migration; positive regulation of dendrite morphogenesis; unfolded protein binding; nucleus localization
Ns2	FBgn0034243	CG6501	GO:0000055; GO:0001745; GO:0003924; GO:0005525; GO:0005654; GO:0005730	ribosomal large subunit export from nucleus; compound eye morphogenesis; GTPase activity; GTP binding; nucleoplasm; nucleolus
Non3	FBgn0038585	CG7993	GO:0000027; GO:0000463; GO:0000470; GO:0005730; GO:0006364; GO:0019843	ribosomal large subunit assembly; maturation of LSU-rRNA from tricistronic rRNA transcript (SSU-rRNA, 5.8S rRNA, LSU-rRNA); maturation of LSU-rRNA; nucleolus; rRNA processing; rRNA binding
Noa36	FBgn0026400	CG10009	GO:0000775; GO:0005634; GO:0005730; GO:0008270; GO:0030496; GO:0035167	chromosome, centromeric region; nucleus; nucleolus; zinc ion binding; midbody; larval lymph gland hemopoiesis
Nnp-1	FBgn0022069	CG12396	GO:0005634; GO:0006364; GO:0030688	nucleus; rRNA processing; preribosome, small subunit precursor
Nle	FBgn0021874	CG2863	GO:0000027; GO:0005112; GO:0005730; GO:0007219; GO:0045746; GO:0045747	ribosomal large subunit assembly; Notch binding; nucleolus; Notch signaling pathway; negative regulation of Notch signaling pathway; positive regulation of Notch signaling pathway
Mtr4	FBgn0001986	CG4152	GO:0000398; GO:0000460; GO:0003676; GO:0003723; GO:0003724; GO:0005524; GO:0005634; GO:0006401; GO:0051607; GO:0071013	mRNA splicing, via spliceosome; maturation of 5.8S rRNA; nucleic acid binding; RNA binding; RNA helicase activity; ATP binding; nucleus; RNA catabolic process; defense response to virus; catalytic step 2 spliceosome
ms(2)34Fe	FBgn0261529	CG15287	GO:0003674; GO:0005575; GO:0048515	molecular_function; cellular_component; spermatid differentiation
Mlc1	FBgn0002772	CG5596	GO:0005509; GO:0005829; GO:0005859; GO:0006936; GO:0007498; GO:0030234; GO:0032036; GO:0050790	calcium ion binding; cytosol; muscle myosin complex; muscle contraction; mesoderm development; enzyme regulator activity; myosin heavy chain binding; regulation of catalytic activity
l(3)72Dn	FBgn0263605	CG5018	GO:0000462; GO:0003674; GO:0030686; GO:0032040; GO:0034455	maturation of SSU-rRNA from tricistronic rRNA transcript (SSU-rRNA, 5.8S rRNA, LSU-rRNA); molecular_function; 90S preribosome; small-subunit processome; t-UTP complex
l(2)k09848	FBgn0284246	CG7845	GO:0005730; GO:0030687; GO:0042273; GO:0046716	nucleolus; preribosome, large subunit precursor; ribosomal large subunit biogenesis; muscle cell cellular homeostasis
l(2)k09022	FBgn0086451	CG10805	GO:0000462; GO:0030515; GO:0030686; GO:0032040; GO:0034455; GO:0042274; GO:0045943	maturation of SSU-rRNA from tricistronic rRNA transcript (SSU-rRNA, 5.8S rRNA, LSU-rRNA); snoRNA binding; 90S preribosome; small-subunit processome; t-UTP complex; ribosomal small subunit biogenesis; positive regulation of transcription by RNA polymerase I
l(2)05287	FBgn0284251	CG12050	GO:0003723; GO:0005730; GO:0045943; GO:2000234	RNA binding; nucleolus; positive regulation of transcription by RNA polymerase I; positive regulation of rRNA processing
kin17	FBgn0024887	CG5649	GO:0000398; GO:0003690; GO:0005634; GO:0006260; GO:0006974; GO:0071011	mRNA splicing, via spliceosome; double-stranded DNA binding; nucleus; DNA replication; DNA damage response; precatalytic spliceosome
Hlc	FBgn0001565	CG1666	GO:0003676; GO:0003724; GO:0005524; GO:0005730; GO:0005829; GO:0044830; GO:0051607	nucleic acid binding; RNA helicase activity; ATP binding; nucleolus; cytosol; modulation by host of viral RNA genome replication; defense response to virus
hkb	FBgn0261434	CG9768	GO:0000122; GO:0000978; GO:0000981; GO:0001222; GO:0001706; GO:0001708; GO:0005634; GO:0006357; GO:0007374; GO:0007417; GO:0007431; GO:0007435; GO:0007492; GO:0007499; GO:0008354; GO:0010001; GO:0035239; GO:0043565; GO:0061024	negative regulation of transcription by RNA polymerase II; RNA polymerase II cis-regulatory region sequence-specific DNA binding; DNA-binding transcription factor activity, RNA polymerase II-specific; transcription corepressor binding; endoderm formation; cell fate specification; nucleus; regulation of transcription by RNA polymerase II; posterior midgut invagination; central nervous system devel…
GlnRS	FBgn0027090	CG10506	GO:0000166; GO:0004812; GO:0004819; GO:0005524; GO:0005737; GO:0005829; GO:0006412; GO:0006418; GO:0006425; GO:0017101; GO:0043039; GO:0048813	nucleotide binding; aminoacyl-tRNA ligase activity; glutamine-tRNA ligase activity; ATP binding; cytoplasm; cytosol; translation; tRNA aminoacylation for protein translation; glutaminyl-tRNA aminoacylation; aminoacyl-tRNA synthetase multienzyme complex; tRNA aminoacylation; dendrite morphogenesis
EndoB	FBgn0034433	CG9834	GO:0005543; GO:0005737; GO:0007296; GO:0016020; GO:0042171; GO:0061024; GO:0061883; GO:0097320	phospholipid binding; cytoplasm; vitellogenesis; membrane; lysophosphatidic acid acyltransferase activity; membrane organization; clathrin-dependent endocytosis involved in vitellogenesis; plasma membrane tubulation
eIF6	FBgn0034915	CG17611	GO:0000054; GO:0000460; GO:0000470; GO:0003743; GO:0005730; GO:0005829; GO:0006413; GO:0030687; GO:0042256; GO:0043022; GO:0043023; GO:1902626	ribosomal subunit export from nucleus; maturation of 5.8S rRNA; maturation of LSU-rRNA; translation initiation factor activity; nucleolus; cytosol; translational initiation; preribosome, large subunit precursor; cytosolic ribosome assembly; ribosome binding; ribosomal large subunit binding; assembly of large subunit precursor of preribosome
eIF5	FBgn0030719	CG9177	GO:0001731; GO:0001732; GO:0003743; GO:0005092; GO:0005829; GO:0006413; GO:0071074	formation of translation preinitiation complex; formation of cytoplasmic translation initiation complex; translation initiation factor activity; GDP-dissociation inhibitor activity; cytosol; translational initiation; eukaryotic initiation factor eIF2 binding	Human Pre-rRNA Processing Factors Identified (Tafforeau et al., 2013)
Dis3	FBgn0039183	CG6413	GO:0000175; GO:0000176; GO:0000177; GO:0000178; GO:0000278; GO:0003723; GO:0004519; GO:0004521; GO:0004532; GO:0004540; GO:0005634; GO:0005652; GO:0010468; GO:0016075; GO:0051607; GO:0071027	3'-5'-RNA exonuclease activity; nuclear exosome (RNase complex); cytoplasmic exosome (RNase complex); exosome (RNase complex); mitotic cell cycle; RNA binding; endonuclease activity; RNA endonuclease activity; RNA exonuclease activity; RNA nuclease activity; nucleus; nuclear lamina; regulation of gene expression; rRNA catabolic process; defense response to virus; nuclear RNA surveillance
Dbp73D	FBgn0004556	CG9680	GO:0003676; GO:0003724; GO:0005524; GO:0005634	nucleic acid binding; RNA helicase activity; ATP binding; nucleus	ATP-binding RNA helicase involved in the biogenesis of 60S ribosomal subunits. (UniProt, P26802)
CG9853	FBgn0086605	CG9853	GO:0005829; GO:0045048; GO:0071818	cytosol; protein insertion into ER membrane; BAT3 complex
CG9799	FBgn0038146	CG9799	GO:0006364; GO:0032040; GO:0034388	rRNA processing; small-subunit processome; Pwp2p-containing subcomplex of 90S preribosome
CG9630	FBgn0037561	CG9630	GO:0003676; GO:0003724; GO:0005524; GO:0005730	nucleic acid binding; RNA helicase activity; ATP binding; nucleolus
CG7006	FBgn0039233	CG7006	GO:0003723; GO:0005634; GO:0005730; GO:0030687; GO:0042255; GO:0042273	RNA binding; nucleus; nucleolus; preribosome, large subunit precursor; ribosome assembly; ribosomal large subunit biogenesis
CG6937	FBgn0038989	CG6937	GO:0000463; GO:0003676; GO:0003723; GO:0003729; GO:0005730	maturation of LSU-rRNA from tricistronic rRNA transcript (SSU-rRNA, 5.8S rRNA, LSU-rRNA); nucleic acid binding; RNA binding; mRNA binding; nucleolus
CG6770	FBgn0032400	CG6770	GO:0005634; GO:0006357; GO:0008285; GO:0045786	nucleus; regulation of transcription by RNA polymerase II; negative regulation of cell population proliferation; negative regulation of cell cycle
CG6724	FBgn0032298	CG6724	GO:0000463; GO:0005829; GO:0005886; GO:0042254; GO:0070545	maturation of LSU-rRNA from tricistronic rRNA transcript (SSU-rRNA, 5.8S rRNA, LSU-rRNA); cytosol; plasma membrane; ribosome biogenesis; PeBoW complex
CG6356	FBgn0039178	CG6356	GO:0016020; GO:0022857; GO:0055085	membrane; transmembrane transporter activity; transmembrane transport
CG6294	FBgn0030640	CG6294			This gene is referred to in FlyBase by the symbol Dmel\CG6294 (FBgn0030640). It is a protein_coding_gene from Dmel. It has 2 annotated transcripts and 2 polypeptides (1 unique). Gene sequence location is X:15462722..15466812. Its molecular function is unknown. The biological processes in which it is involved are not known. 4 alleles are reported. The phenotypes of these alleles manifest in: trich…
CG5033	FBgn0028744	CG5033	GO:0000463; GO:0006364; GO:0030687; GO:0035206; GO:0042254; GO:0043021; GO:0070545	maturation of LSU-rRNA from tricistronic rRNA transcript (SSU-rRNA, 5.8S rRNA, LSU-rRNA); rRNA processing; preribosome, large subunit precursor; regulation of hemocyte proliferation; ribosome biogenesis; ribonucleoprotein complex binding; PeBoW complex
CG4975	FBgn0034266	CG4975	GO:0003674; GO:0005829; GO:0031175	molecular_function; cytosol; neuron projection development
CG4901	FBgn0032194	CG4901	GO:0003676; GO:0003724; GO:0003725; GO:0004386; GO:0005524; GO:0005622; GO:0005730; GO:0019843; GO:0042254; GO:0045943	nucleic acid binding; RNA helicase activity; double-stranded RNA binding; helicase activity; ATP binding; intracellular anatomical structure; nucleolus; rRNA binding; ribosome biogenesis; positive regulation of transcription by RNA polymerase I
CG4364	FBgn0032138	CG4364	GO:0000463; GO:0003723; GO:0005654; GO:0005730; GO:0042254; GO:0070545	maturation of LSU-rRNA from tricistronic rRNA transcript (SSU-rRNA, 5.8S rRNA, LSU-rRNA); RNA binding; nucleoplasm; nucleolus; ribosome biogenesis; PeBoW complex
CG43244	FBgn0262889	CG43244	GO:0003674; GO:0005575; GO:0008150	molecular_function; cellular_component; biological_process
CG4069	FBgn0036301	CG4069			Is expressed in several structures, including anterior endoderm; dorsal pharyngeal muscle cell; embryonic/larval midgut primordium; gut section; and head mesoderm. Orthologous to human KLHDC4 (kelch domain containing 4). (Alliance, FBgn0036301 )
CG3817	FBgn0038275	CG3817	GO:0000460; GO:0000470; GO:0006364; GO:0030687	maturation of 5.8S rRNA; maturation of LSU-rRNA; rRNA processing; preribosome, large subunit precursor
CG33217	FBgn0053217	CG33217	GO:0003674; GO:0005634; GO:0006364	molecular_function; nucleus; rRNA processing
CG33082	FBgn0053082	CG33082	GO:0001682; GO:0005655; GO:0006396; GO:0008033; GO:0030681; GO:0033204	tRNA 5'-leader removal; nucleolar ribonuclease P complex; RNA processing; tRNA processing; multimeric ribonuclease P complex; ribonuclease P RNA binding
CG32344	FBgn0052344	CG32344	GO:0003676; GO:0003723; GO:0003724; GO:0004386; GO:0005524; GO:0005634; GO:0005730; GO:0006364	nucleic acid binding; RNA binding; RNA helicase activity; helicase activity; ATP binding; nucleus; nucleolus; rRNA processing
CG32213	FBgn0052213	CG32213	GO:0003674; GO:0005575; GO:0008150	molecular_function; cellular_component; biological_process
CG32071	FBgn0052071	CG32071			This gene is referred to in FlyBase by the symbol Dmel\CG32071 (FBgn0052071). It is a protein_coding_gene from Dmel. It has one annotated transcript and one polypeptide. Gene sequence location is 3L:11103421..11103873. Its molecular function is unknown. The biological processes in which it is involved are not known. 7 alleles are reported. No phenotypic data is available. No phenotypic class data…
CG3071	FBgn0023527	CG3071	GO:0000462; GO:0005730; GO:0006364; GO:0030515; GO:0034455; GO:0045943	maturation of SSU-rRNA from tricistronic rRNA transcript (SSU-rRNA, 5.8S rRNA, LSU-rRNA); nucleolus; rRNA processing; snoRNA binding; t-UTP complex; positive regulation of transcription by RNA polymerase I
CG30349	FBgn0050349	CG30349	GO:0000462; GO:0005730	maturation of SSU-rRNA from tricistronic rRNA transcript (SSU-rRNA, 5.8S rRNA, LSU-rRNA); nucleolus
CG2691	FBgn0030504	CG2691	GO:0003723; GO:0005634; GO:0005730; GO:0006364	RNA binding; nucleus; nucleolus; rRNA processing
CG2685	FBgn0024998	CG2685	GO:0000398; GO:0003723; GO:0006396; GO:0071011; GO:0071013	mRNA splicing, via spliceosome; RNA binding; RNA processing; precatalytic spliceosome; catalytic step 2 spliceosome
CG2260	FBgn0030000	CG2260	GO:0000462; GO:0005730; GO:0032040	maturation of SSU-rRNA from tricistronic rRNA transcript (SSU-rRNA, 5.8S rRNA, LSU-rRNA); nucleolus; small-subunit processome
CG16885	FBgn0032538	CG16885	GO:0005214; GO:0008061; GO:0040003; GO:0062129	structural constituent of chitin-based cuticle; chitin binding; chitin-based cuticle development; chitin-based extracellular matrix
CG1575	FBgn0029999	CG1575	GO:0005634; GO:0071339	nucleus; MLL1 complex
CG13096	FBgn0032050	CG13096			Family membership: ribosomal L1 domain-containing protein and Transcription factor (IPR053110); ribosomal protein uL1/ribosomal biogenesis protein (IPR028364). InterPro (Q9VLK2)
CG12975	FBgn0037061	CG12975	GO:0005515; GO:0018364; GO:0030488; GO:0031167; GO:0046982; GO:0070476	protein binding; peptidyl-glutamine methylation; tRNA methylation; rRNA methylation; protein heterodimerization activity; rRNA (guanine-N7)-methylation
CG1234	FBgn0037489	CG1234	GO:0003682; GO:0005634; GO:0005730; GO:0006270; GO:0030691	chromatin binding; nucleus; nucleolus; DNA replication initiation; Noc2p-Noc3p complex	Orthologous to human NOC3L (NOC3 like DNA replication regulator). Human Pre-rRNA Processing Factors Identified (Tafforeau et al., 2013)
CG12264	FBgn0032393	CG12264	GO:0003824; GO:0005634; GO:0005739; GO:0005829; GO:0016226; GO:0030170; GO:0031071; GO:0044571; GO:0070903; GO:1990221	catalytic activity; nucleus; mitochondrion; cytosol; iron-sulfur cluster assembly; pyridoxal phosphate binding; cysteine desulfurase activity; [2Fe-2S] cluster assembly; mitochondrial tRNA thio-modification; L-cysteine desulfurase complex
CG11417	FBgn0024364	CG11417	GO:0003723; GO:0005634; GO:0006364	RNA binding; nucleus; rRNA processing
CG10903	FBgn0037543	CG10903	GO:0005730; GO:0016435; GO:0070476	nucleolus; rRNA (guanine) methyltransferase activity; rRNA (guanine-N7)-methylation
Bka	FBgn0010520	CG4539	GO:0005730; GO:0032040	nucleolus; small-subunit processome	Predicted to be part of small-subunit processome. Predicted to be active in nucleolus. Is expressed in imaginal disc; larval brain; and organism. Orthologous to human FCF1 (FCF1 rRNA-processing protein). (Alliance, FBgn0010520 )
