## Supplemental Table S3 for "NudC moonlights in ribosome biogenesis and homeostasis in *Drosophila melanogaster* polyploid cells"

### Sheet: Sheet1
Plasmid	Insertion Sequence
pTwist-Amp-High-Copy-based pPlasmid for the NudC::GFP knock-in strain with GFP coding sequences	TGAACTAAATTCCCGTTCTACAATTGAGTCCTTGAACAAAGGAAGCCTCGATCCGTTGATCTGGTGAAGGGCAGATCGGGCAGCTGTGATATGATCGTTGGATTGTTGGATGCACACAGACGTGCCCCTGCAGTTGGTTATTTATAGAGATCGTTATTAGCCGCCAAGGTTGTGCAATGACCAAAGCAAAGGCTGGCTAAAGAATCTCCGTAGATGTACACACAAATCCGATCATTAATCACAAGAGCTGCCACTCCAAGCTTGATTTTGATTACATGAAGAACCCCTGAATAATCCAATCCACTCTACTCTAGTTTGATTGTCATTAACGGCATTGCTTTTGCATTACAAAAGGCAAAGCACAAGCAACATTTTAAATGGACTTACATTGTTTTAGAT…
